# Post-Transplant Administration of G-CSF Impedes Engraftment of Gene Edited Human Hematopoietic Stem Cells by Exacerbating the p53-Mediated DNA Damage Response

**DOI:** 10.1101/2023.06.29.547089

**Authors:** Daisuke Araki, Vicky Chen, Neelam Redekar, Christi Salisbury-Ruf, Yan Luo, Poching Liu, Yuesheng Li, Richard H. Smith, Pradeep Dagur, Christian Combs, Andre Larochelle

**Affiliations:** Cellular and Molecular Therapeutics Branch, National Heart, Lung and Blood Institute (NHLBI), National Institutes of Health (NIH), Bethesda, MD 20892, USA; Integrated Data Science Services (IDSS), National Institutes of Allergy and Infectious Diseases (NIAID), NIH, Bethesda, MD 20892, USA; DNA Sequencing and Genomics Core Facility, NHLBI, NIH, Bethesda, MD 20892, USA; Flow Cytometry Core Facility, NHLBI, NIH, Bethesda, MD 20892, USA; Light Microscopy Core Facility, NHLBI, NIH, Bethesda, MD 20892, USA

## Abstract

Granulocyte colony stimulating factor (G-CSF) is commonly used as adjunct treatment to hasten recovery from neutropenia following chemotherapy and autologous transplantation of hematopoietic stem and progenitor cells (HSPCs) for malignant disorders. However, the utility of G-CSF administration after *ex vivo* gene therapy procedures targeting human HSPCs has not been thoroughly evaluated. Here, we provide evidence that post-transplant administration of G-CSF impedes engraftment of CRISPR-Cas9 gene edited human HSPCs in xenograft models. G-CSF acts by exacerbating the p53-mediated DNA damage response triggered by Cas9- mediated DNA double-stranded breaks. Transient p53 inhibition in culture attenuates the negative impact of G-CSF on gene edited HSPC function. In contrast, post-transplant administration of G-CSF does not impair the repopulating properties of unmanipulated human HSPCs or HSPCs genetically engineered by transduction with lentiviral vectors. The potential for post-transplant G-CSF administration to aggravate HSPC toxicity associated with CRISPR-Cas9 gene editing should be considered in the design of *ex vivo* autologous HSPC gene editing clinical trials.

**Graphical Abstract:** 
