## Supplemental Tables for "Post-Transplant Administration of G-CSF Impedes Engraftment of Gene Edited Human Hematopoietic Stem Cells by Exacerbating the p53-Mediated DNA Damage Response"

### Sheet: Supplementary Table 1
Supplementary Table 2 | Complete list of differentially expressed genes within the HSC cluster of human CD34+ cells analyzed by CITE-sequencing using the MAST test
Associated with Figures 4d-f
RNP group							Cas9 group							RNP/GSE56 group
gene symbol	p_val	average log FC	pct.1	pct.2	bonferroni adjusted p-value		gene symbol	p_val	average log FC	pct.1	pct.2	bonferroni adjusted p-value		gene symbol	p_val	average log FC	pct.1	pct.2	bonferroni adjusted p-value
B2M	3.77275e-06	0.422651	1	1	0.138086		HLA-A	1.5341e-06	0.40533	1	0.985	0.0561495		DNAAF2	4.48834e-07	-0.413558	0.138	0.576	0.0164278
FLT3	7.2462e-06	0.322147	0.394	0.081	0.265218		GSTP1	3.47283e-06	-0.376443	0.991	1	0.127109		SNHG15	1.24897e-05	-0.578746	0.4	0.788	0.457135
HLA-A	1.16471e-05	0.522462	1	0.984	0.426296		EIF5A	5.97614e-06	-0.444973	0.866	0.955	0.218733		BST2	0.000101671	0.253896	0.862	0.97	1
NPDC1	4.20539e-05	0.410956	0.737	0.71	1		AKR1C3	1.35396e-05	0.37445	0.732	0.697	0.495562		OST4	0.000212998	0.394931	0.969	0.955	1
CLEC11A	0.000174007	-0.607264	0.556	0.758	1		TUBA1A	1.364e-05	0.706176	0.964	0.917	0.499236		PTPRC	0.000245652	0.365689	0.846	0.924	1
TAOK3	0.000262266	0.27108	0.96	0.742	1		FABP5	1.55983e-05	-0.455348	0.795	0.932	0.570913		NUDT2	0.00078885	0.262732	0.4	0.364	1
HLA-B	0.000267146	0.438177	0.99	0.952	1		TRIM38	1.76358e-05	0.323492	0.446	0.189	0.645486		TXNIP	0.000984525	0.550672	0.862	0.758	1
TRMT10C	0.00038861	-0.345191	0.505	0.806	1		IFITM2	2.24349e-05	0.447749	0.857	0.758	0.821141		TEFM	0.00121204	0.391852	0.308	0.106	1
PDIA3	0.000429191	0.537265	0.808	0.581	1		HLA-B	2.60153e-05	0.429043	0.973	0.955	0.952185		PTMS	0.00177375	0.423674	0.785	0.833	1
ITM2B	0.000459228	0.453243	0.97	0.919	1		ITM2B	4.30355e-05	0.259343	0.893	0.939	1		PSMB6	0.002291	0.39079	0.815	0.773	1
TNFSF10	0.000989206	0.376503	0.525	0.242	1		GLIPR1	5.83411e-05	0.428392	0.714	0.568	1		TCTEX1D1	0.0024544	0.375421	0.631	0.561	1
HLA-C	0.00100562	0.422456	0.97	0.935	1		TRIM22	7.78409e-05	0.327392	0.518	0.25	1		CD52	0.00385077	0.381363	0.969	0.985	1
NIFK	0.00104548	-0.405093	0.697	0.823	1		CCDC85B	9.82849e-05	-0.340215	0.884	0.947	1		MLH3	0.00407853	0.312511	0.308	0.364	1
KLHL9	0.0013574	0.25448	0.303	0.081	1		NDUFA13	0.000103855	-0.281315	0.938	1	1		HLA-B	0.00479776	0.301746	0.938	0.985	1
C4orf48	0.00148322	-0.337628	0.626	0.597	1		C5orf56	0.000104568	0.348031	0.42	0.197	1		RANGAP1	0.00537103	0.277818	0.277	0.076	1
SRSF7	0.00220905	-0.419173	0.889	0.984	1		POLR2L	0.000127875	-0.316467	0.875	0.985	1		DDX39B	0.00592469	0.310848	0.785	0.818	1
GBP4	0.00228136	0.409112	0.596	0.355	1		USF2	0.000246089	0.378902	0.589	0.409	1		CLCN7	0.00649645	0.252204	0.292	0.364	1
MCRIP2	0.00266723	-0.351708	0.394	0.516	1		SELL	0.000283774	0.425833	0.866	0.818	1		COX7B	0.0065159	0.257887	0.846	0.909	1
CIAO1	0.00303548	-0.390486	0.404	0.597	1		CYBA	0.000325102	-0.262872	0.929	1	1		IFITM2	0.00652892	0.3078	0.877	0.894	1
ZNF580	0.00332603	0.317133	0.586	0.355	1		EIF4EBP1	0.000363635	-0.345634	0.679	0.864	1		TOP1	0.0075755	0.507398	0.846	0.667	1
PTBP1	0.00344024	-0.40735	0.525	0.742	1		ATIC	0.000364997	-0.313486	0.366	0.598	1		CCDC130	0.00779643	0.271798	0.308	0.212	1
ANXA5	0.00345468	0.42248	0.616	0.403	1		SRM	0.00039102	-0.368683	0.652	0.848	1		ARHGAP22	0.00782888	0.380443	0.477	0.288	1
SYNCRIP	0.00425352	-0.379712	0.485	0.726	1		LMNA	0.000504816	-0.409094	0.482	0.72	1		PLD3	0.00797472	0.36561	0.338	0.333	1
HIST1H2AC	0.00448952	0.48876	0.657	0.403	1		ADAM28	0.000537515	0.264679	0.357	0.152	1		ATP5IF1	0.00813136	0.270093	0.892	0.939	1
KDELR1	0.00472026	0.379806	0.869	0.71	1		SDF2L1	0.000548337	-0.36044	0.348	0.553	1		EMP3	0.00817492	0.463393	0.954	0.939	1
XXYLT1-AS2	0.00476018	0.338078	0.343	0.161	1		VMP1	0.000553005	0.423172	0.679	0.553	1		GBP4	0.00865433	0.437348	0.631	0.485	1
SRSF3	0.00511031	-0.305646	0.97	1	1		RSRP1	0.000594269	0.338878	0.866	0.75	1		RB1CC1	0.00926266	0.276125	0.369	0.47	1
RNF24	0.00513106	-0.306149	0.384	0.629	1		NCKAP1L	0.000917584	0.319725	0.67	0.462	1		TSC22D1	0.0103861	0.320212	0.862	0.909	1
HBB	0.00515707	-0.349415	0.141	0.323	1		HNRNPDL	0.000945354	-0.280889	0.929	0.917	1		ZDHHC4	0.0106221	0.282472	0.338	0.136	1
AP2A1	0.00549034	-0.272609	0.182	0.403	1		NEAT1	0.00105789	0.594762	0.955	0.932	1		PPP2R5A	0.0107725	0.256042	0.292	0.242	1
CTBS	0.0055449	0.290662	0.384	0.177	1		NDUFAF2	0.0011699	-0.312178	0.464	0.636	1		TM9SF2	0.0115445	0.373272	0.492	0.424	1
LINC02470	0.00555143	0.302831	0.293	0.097	1		HLA-DPB1	0.00132754	0.2848	0.982	0.939	1		IFITM3	0.0116678	0.463654	0.8	0.652	1
RBM3	0.00598098	-0.372371	0.889	0.935	1		MRPS23	0.00142283	-0.269098	0.473	0.674	1		SORL1	0.0137958	0.440095	0.662	0.53	1
ATP2B1-AS1	0.006211	0.48094	0.798	0.597	1		CCDC137	0.00144433	0.267141	0.509	0.295	1		PRKAR1A	0.0140823	0.321335	0.523	0.379	1
UQCRQ	0.00672733	-0.335279	0.859	0.887	1		TIMM8B	0.00155443	-0.262415	0.723	0.886	1		CD151	0.0143974	0.374647	0.431	0.303	1
EMID1	0.00716667	-0.338988	0.424	0.645	1		NSMCE2	0.00169675	0.277475	0.375	0.197	1		SFI1	0.0146404	0.262152	0.262	0.076	1
PPP1R14B	0.00748623	-0.288944	0.939	0.984	1		IRF1	0.00176312	0.453565	0.812	0.644	1		CRYZL1	0.0150895	0.364545	0.354	0.227	1
DPY30	0.00781004	-0.323269	0.576	0.79	1		TCF4	0.00179483	0.274937	0.589	0.553	1		TDG	0.0155749	0.301472	0.369	0.303	1
TCTEX1D1	0.00808751	0.317919	0.646	0.403	1		NFKBIZ	0.00183715	0.404739	0.705	0.53	1		ZC3H15	0.0161594	0.280118	0.785	0.773	1
RABL6	0.00864399	-0.323361	0.354	0.597	1		DDX17	0.00205799	0.320168	0.893	0.856	1		RGS18	0.0168505	0.315	0.277	0.136	1
NOP14	0.00897999	-0.339618	0.293	0.484	1		MT-CO1	0.00265297	0.252982	0.991	1	1		ANXA6	0.0177628	0.281464	0.492	0.439	1
H1F0	0.00899031	0.406178	0.525	0.355	1		DCTPP1	0.00275289	-0.328692	0.616	0.742	1		LTB	0.0183856	0.530907	0.277	0.348	1
SIVA1	0.00903405	-0.346272	0.798	0.935	1		HLA-C	0.00300781	0.320294	0.973	0.97	1		SLC2A5	0.0186335	0.327653	0.262	0.091	1
ATF5	0.00917845	-0.25997	0.131	0.323	1		NME1	0.00331397	-0.3162	0.866	0.924	1		LINC01089	0.0192677	0.380759	0.292	0.121	1
ATXN10	0.00992056	0.359336	0.657	0.452	1		TIPRL	0.00368556	-0.262573	0.42	0.621	1		USP48	0.0197244	0.35683	0.462	0.409	1
SLIRP	0.0099987	-0.309626	0.707	0.855	1		NDUFB9	0.00395288	-0.264715	0.732	0.886	1		FAM89B	0.0201613	0.267281	0.446	0.303	1
SNRPD1	0.0100795	-0.329228	0.889	0.952	1		PAICS	0.00397012	-0.263175	0.625	0.78	1		HLA-DRB1	0.0211004	0.27288	0.969	1	1
ANP32E	0.0102304	-0.253714	0.545	0.774	1		GBP4	0.00397058	0.289751	0.562	0.364	1		NDUFA5	0.0224212	0.278443	0.754	0.697	1
NDUFS2	0.0102569	0.277294	0.747	0.629	1		STAG2	0.00467389	0.296008	0.598	0.477	1		CLDN15	0.0229769	0.382587	0.446	0.242	1
GIMAP7	0.0104251	0.303324	0.465	0.242	1		CMSS1	0.00471744	-0.264559	0.455	0.614	1		LINC00667	0.0231587	0.258634	0.446	0.318	1
BIRC2	0.0104741	0.309434	0.404	0.21	1		ARFGAP2	0.00498786	0.321563	0.589	0.447	1		CHRM3	0.0235	0.319835	0.4	0.212	1
KIAA0930	0.0108091	-0.268168	0.162	0.339	1		CYSLTR1	0.00549841	0.253992	0.438	0.303	1		EMC7	0.0239058	0.301245	0.415	0.379	1
MYO9B	0.0111008	-0.283798	0.273	0.5	1		MT-ND5	0.0057649	0.394964	0.982	1	1		OTUD6B-AS1	0.0244135	0.288727	0.523	0.545	1
COX5A	0.0114405	-0.26519	0.949	1	1		AJ009632.2	0.00576496	0.408741	0.67	0.5	1		NIPBL	0.0244602	0.425514	0.554	0.424	1
CEP57	0.011703	0.282524	0.687	0.452	1		PSMA7	0.0057997	-0.298635	0.92	0.962	1		TBC1D1	0.0246664	0.360631	0.323	0.273	1
SRSF2	0.0118273	-0.363808	0.869	0.952	1		HLA-DRB1	0.00605645	0.29253	0.973	0.955	1		IQGAP2	0.0248111	0.342972	0.923	0.909	1
IP6K2	0.012289	0.320629	0.677	0.452	1		C2orf49	0.00691776	0.264237	0.384	0.22	1		SETD2	0.0259133	0.362204	0.431	0.47	1
TRIM28	0.0124534	-0.354134	0.657	0.806	1		GSDMD	0.00739726	0.264371	0.705	0.659	1		TMEM256	0.026266	0.348689	0.631	0.697	1
PSAP	0.0126428	0.295541	0.586	0.435	1		AL499604.1	0.00767718	0.386381	0.473	0.295	1		CHD6	0.0271093	0.36095	0.446	0.379	1
TRIM22	0.0128511	0.327719	0.566	0.371	1		PCDH9	0.00772053	0.344767	0.473	0.326	1		PHLDB2	0.0272228	0.263658	0.185	0.152	1
METTL26	0.0128766	-0.349433	0.828	0.871	1		SPINK2	0.00778974	-0.340406	0.929	0.985	1		TCF4	0.0275421	0.369448	0.677	0.682	1
HNRNPC	0.013158	0.287975	0.96	0.903	1		HIST1H1C	0.00793502	0.633408	0.804	0.78	1		TBC1D9B	0.0281594	0.36695	0.308	0.182	1
NDUFB7	0.0134203	-0.368779	0.879	0.935	1		ERICH1	0.00822694	0.260835	0.607	0.424	1		ARID1A	0.0308013	0.417808	0.615	0.394	1
LARP1	0.0135234	-0.338813	0.384	0.532	1		ISOC2	0.0083947	-0.257994	0.411	0.576	1		ARID5B	0.0310037	0.398323	0.338	0.348	1
ATAD2	0.0136458	-0.259266	0.182	0.387	1		WDR43	0.00856614	-0.27345	0.438	0.614	1		KMT2A	0.0315825	0.288558	0.754	0.788	1
ISYNA1	0.0136889	-0.297721	0.374	0.484	1		GNAS	0.00936181	-0.259544	0.991	1	1		CREBRF	0.0330201	0.297462	0.477	0.273	1
SLC25A1	0.0136997	-0.277433	0.222	0.435	1		KRT10	0.00942772	-0.252734	0.625	0.758	1		ZKSCAN1	0.033257	0.280831	0.554	0.561	1
ARL6IP5	0.0138131	0.297456	0.949	0.855	1		SERPINB6	0.0100673	0.257068	0.946	0.871	1		MBNL1	0.033673	0.351067	0.923	0.864	1
DCTPP1	0.0139303	-0.310014	0.646	0.806	1		GSPT1	0.0107208	-0.28013	0.491	0.636	1		TXNDC12	0.0343375	0.341597	0.508	0.424	1
DMAC1	0.0139638	0.319134	0.747	0.532	1		PTPRC	0.0108461	0.348181	0.812	0.78	1		HSP90B1	0.0354031	0.510984	0.8	0.879	1
CAPZA1	0.0145925	-0.281856	0.556	0.581	1		KIN	0.0109113	0.251339	0.455	0.288	1		YPEL3	0.0376385	0.318601	0.692	0.591	1
MRPL27	0.0149754	0.273548	0.758	0.548	1		MT-ND4	0.0110503	0.272852	1	1	1		CHMP4A	0.0376868	0.250837	0.569	0.545	1
TMEM248	0.0154901	0.26768	0.455	0.242	1		PPP1R10	0.011969	0.273087	0.679	0.53	1		GALNT1	0.0387203	0.387661	0.631	0.545	1
DDX60L	0.0160005	0.256769	0.283	0.113	1		PSMB9	0.0122298	0.271213	0.786	0.765	1		RHOG	0.0387646	0.272132	0.646	0.621	1
NPR3	0.0160361	0.386363	0.727	0.645	1		JUN	0.012593	0.483206	0.964	0.955	1		ADNP	0.0392971	0.298335	0.477	0.424	1
C17orf49	0.0160402	0.339326	0.788	0.629	1		PRDX1	0.0137275	-0.326387	0.973	0.992	1		PHF6	0.039305	0.254369	0.446	0.333	1
FABP5	0.0164389	-0.378209	0.758	0.871	1		SPSB3	0.0137318	0.269025	0.518	0.341	1		STAM	0.0394901	0.283557	0.354	0.197	1
TXNIP	0.0167754	0.306876	0.758	0.548	1		BCR	0.0138159	0.259405	0.509	0.379	1		HMGCR	0.0416072	0.356777	0.185	0.061	1
RANBP1	0.0168996	-0.325658	0.818	0.855	1		TUT4	0.0140872	0.25949	0.545	0.371	1		RSBN1L	0.0419254	0.316077	0.738	0.667	1
TCF4	0.0174148	0.373938	0.697	0.629	1		Z99127.4	0.0149396	0.299685	0.259	0.121	1		MORF4L2	0.0422747	0.317556	0.477	0.394	1
YPEL3	0.0174157	0.361163	0.677	0.548	1		IFITM3	0.0150395	0.280387	0.795	0.697	1		SESN3	0.0428008	0.301936	0.431	0.379	1
ISCU	0.0177138	0.296483	0.768	0.613	1		AC087239.1	0.0150765	0.290545	0.33	0.197	1		TMED5	0.0440599	0.346776	0.415	0.273	1
NDUFA8	0.0187278	-0.263154	0.455	0.677	1		CLU	0.0155203	0.2844	0.625	0.477	1		SNX2	0.0453735	0.391353	0.569	0.545	1
PRKCQ-AS1	0.0205377	0.266733	0.626	0.419	1		UBE2G2	0.0181864	-0.258574	0.446	0.568	1		ANXA1	0.0455176	0.287779	0.938	0.939	1
NCF4	0.0207542	-0.530548	0.687	0.774	1		IQGAP2	0.0183004	0.382807	0.893	0.788	1		NOSIP	0.0466861	0.283348	0.6	0.53	1
GLIPR1	0.0210026	0.368034	0.778	0.629	1		TUT7	0.0190215	0.256007	0.304	0.174	1		TTF1	0.0471284	0.254687	0.323	0.212	1
NORAD	0.0214231	0.365916	0.616	0.419	1		ATP2B1-AS1	0.0191002	0.431869	0.786	0.712	1		HLA-A	0.0471912	0.256046	0.969	0.985	1
ARHGEF6	0.021677	0.302702	0.515	0.323	1		VDAC1	0.0207825	-0.253388	0.768	0.879	1		NSD1	0.0481463	0.274412	0.477	0.439	1
SAT1	0.0219998	0.291194	0.919	0.774	1		NPW	0.0222823	-0.300772	0.518	0.659	1		ALDH2	0.0503878	0.265749	0.523	0.379	1
TSC22D1	0.0221823	0.476248	0.909	0.823	1		TNRC6B	0.0231807	0.267568	0.679	0.568	1		MYH9	0.0515813	0.416081	0.554	0.545	1
DDX3X	0.0224386	0.346081	0.899	0.79	1		NAA38	0.0244118	-0.278603	0.848	0.924	1		GALNT4	0.0516709	0.251722	0.185	0.061	1
ZNF518A	0.0226627	0.289154	0.434	0.258	1		CD44	0.0246593	0.323102	0.92	0.917	1		FNDC3A	0.0523349	0.428226	0.431	0.242	1
KIF5B	0.0229777	-0.251791	0.535	0.581	1		RGCC	0.0253587	-0.28336	0.25	0.371	1		MADD	0.0537141	0.279042	0.277	0.136	1
NPW	0.0246184	-0.608444	0.545	0.645	1		OGFRL1	0.0262615	0.273282	0.321	0.182	1		SH3BGRL3	0.0537783	0.281099	1	1	1
BTG2	0.0250764	0.342162	0.727	0.516	1		DDX21	0.026315	-0.259919	0.661	0.788	1		ZEB2	0.0544501	0.282316	0.646	0.758	1
PLXDC2	0.0254494	-0.288905	0.192	0.274	1		MIER1	0.0293748	0.264426	0.598	0.455	1		ORAI3	0.0564724	0.253821	0.538	0.455	1
COA5	0.0259848	0.258573	0.566	0.403	1		HSPA1A	0.0305721	0.71177	0.446	0.341	1		SRGN	0.0570362	0.565365	0.862	0.727	1
PTGS2	0.0262716	-0.40373	0.384	0.581	1		NCL	0.031321	-0.307051	0.955	0.977	1		VAMP5	0.0584857	0.344586	0.846	0.803	1
WDR48	0.0266073	0.293506	0.444	0.29	1		HNRNPR	0.0317434	-0.255482	0.777	0.871	1		SPCS2	0.0590138	0.322681	0.877	0.848	1
PSMD4	0.026717	-0.305305	0.697	0.758	1		LUC7L3	0.0350397	0.268967	0.884	0.871	1		HLA-C	0.0592341	0.326076	0.923	0.97	1
TAF11	0.026925	-0.279427	0.455	0.613	1		MIDN	0.0389249	0.298088	0.554	0.424	1		TUBB	0.0601838	0.35002	0.815	0.864	1
ARHGAP9	0.0272477	0.271208	0.525	0.371	1		HIST1H2BN	0.0393603	0.401065	0.304	0.242	1		CALM1	0.0619686	0.451891	0.938	0.955	1
PNKP	0.0285089	0.255562	0.576	0.371	1		FOSB	0.0452574	0.445075	0.964	0.947	1		ADD1	0.0621145	0.270699	0.523	0.364	1
RAB2A	0.0287396	-0.291025	0.626	0.71	1		CCND2	0.0501238	-0.250356	0.643	0.727	1		HIST3H2A	0.0629537	0.573148	0.477	0.606	1
MIF4GD	0.0287485	0.276188	0.465	0.339	1		MEG3	0.0509845	0.320117	0.25	0.144	1		BAZ2A	0.0633165	0.319799	0.369	0.288	1
FAM117A	0.0291706	0.287033	0.545	0.355	1		CHD2	0.0520186	0.254358	0.723	0.606	1		POGZ	0.063446	0.274715	0.354	0.303	1
HERPUD1	0.0291846	-0.306183	0.253	0.355	1		PURA	0.053029	0.257944	0.446	0.318	1		ADAM17	0.0644485	0.450063	0.262	0.121	1
FBXW5	0.0294849	-0.269956	0.364	0.468	1		ETNK1	0.0648236	0.261209	0.464	0.386	1		OGA	0.0648279	0.324442	0.508	0.379	1
RSRP1	0.0297026	0.369957	0.889	0.839	1		HIST1H2AC	0.0652163	0.260437	0.634	0.583	1		S100Z	0.0663233	0.326337	0.231	0.167	1
CORO1A	0.0298925	-0.337536	0.859	0.855	1		IDS	0.0652463	0.286656	0.884	0.826	1		KLF6	0.0670885	0.487708	0.877	0.848	1
SNHG25	0.0300013	-0.3201	0.444	0.613	1		OTUD6B-AS1	0.0758045	0.254594	0.598	0.485	1		HAGH	0.0691823	0.260407	0.354	0.212	1
HLA-DRA	0.0301772	0.259999	0.99	0.968	1		BTG1	0.0884286	0.34725	0.902	0.841	1		TMEM161B-AS1	0.0702048	0.288432	0.431	0.318	1
ATF6	0.0306789	0.263431	0.333	0.194	1		SORL1	0.0973325	0.341004	0.589	0.485	1		RAB5C	0.0718374	0.29654	0.492	0.409	1
PGK1	0.0309764	0.253402	0.859	0.79	1		HSPA5	0.102623	-0.357056	0.795	0.826	1		NKG7	0.0719467	0.477857	0.246	0.152	1
TUBA1A	0.0311462	0.253189	1	0.935	1		HSPA1B	0.112144	0.46125	0.223	0.227	1		PRSS2	0.0739356	0.471827	0.046	0.121	1
CENPC	0.0313483	0.265044	0.576	0.371	1		HMGB2	0.12274	0.402345	0.866	0.818	1		MAP7D1	0.0743342	0.257962	0.369	0.212	1
NKIRAS2	0.0319364	-0.276546	0.172	0.323	1		TSC22D3	0.127686	0.273956	0.857	0.818	1		GPBP1	0.0749721	0.261644	0.662	0.561	1
ERG28	0.0332614	-0.296016	0.404	0.532	1		FOS	0.128957	0.328161	1	1	1		ARID4A	0.0752413	0.301209	0.523	0.439	1
H1FX	0.0335976	0.320354	0.96	0.903	1		CKS2	0.133087	0.262751	0.902	0.848	1		ATXN2	0.0762782	0.302672	0.615	0.47	1
ECI2	0.0337588	0.288589	0.646	0.532	1		DDIT4	0.138244	-0.282842	0.554	0.636	1		NSF	0.077151	0.27933	0.246	0.106	1
FAM136A	0.0342726	-0.267983	0.566	0.71	1		SAT1	0.193305	0.308176	0.866	0.803	1		STAM2	0.0779008	0.250924	0.185	0.076	1
VAMP5	0.0348553	0.344141	0.818	0.694	1		TMEM107	0.217285	-0.350887	0.384	0.424	1		UBE2K	0.0810083	0.287972	0.492	0.47	1
MAP1LC3B	0.0348961	0.253917	0.717	0.613	1		YPEL5	0.222507	0.253231	0.812	0.758	1		AKR1C3	0.0817521	0.259872	0.738	0.727	1
ROMO1	0.0349713	-0.290694	0.747	0.855	1		KLF6	0.228498	0.294089	0.964	0.977	1		PRDX5	0.0832984	0.442259	0.954	0.939	1
ACTR2	0.0358255	0.292477	0.848	0.71	1		AC239799.2	0.287281	-0.256999	0.196	0.182	1		REEP5	0.0836445	0.466337	0.2	0.091	1
UBXN4	0.0365376	0.2776	0.899	0.774	1		DUSP1	0.300399	0.254326	0.973	0.977	1		AL034397.3	0.0876537	0.255802	0.323	0.242	1
HIST1H3D	0.0369318	-0.300466	0.455	0.645	1		EGR1	0.321535	0.254903	0.312	0.235	1		KLF3	0.0904813	0.267142	0.338	0.273	1
RALBP1	0.0369854	0.267927	0.869	0.71	1		CEBPB	0.352207	0.338273	0.482	0.53	1		MEF2C	0.0915793	0.257281	0.723	0.758	1
SOD1	0.0370707	0.251248	0.97	0.952	1		CRIP1	0.369635	-0.765336	0.527	0.553	1		ATP6AP1	0.0931209	0.289594	0.385	0.318	1
EIF4B	0.037599	0.281191	0.949	0.871	1		SEC11C	0.372017	0.306586	0.438	0.371	1		BRD4	0.0942715	0.262861	0.615	0.53	1
CEBPZ	0.0390775	-0.283218	0.475	0.629	1		MALAT1	0.381099	0.286314	1	1	1		INO80D	0.0949453	0.26263	0.262	0.242	1
PCDH9	0.0395728	0.347775	0.485	0.339	1		CCL3L1	0.399906	-0.310408	0.071	0.106	1		MLLT3	0.095168	0.369028	0.769	0.652	1
NKTR	0.040212	0.271555	0.727	0.758	1		PRDX5	0.433083	0.259703	0.911	0.939	1		ABO	0.0976794	0.295083	0.277	0.212	1
DYNC1LI1	0.0404715	0.269013	0.495	0.371	1		TIMP2	0.5768	0.324529	0.446	0.409	1		USF2	0.0982752	0.283456	0.462	0.439	1
PARP14	0.0423343	0.269048	0.424	0.274	1		UBB	0.628777	0.350724	1	0.992	1		ZNRF1	0.100981	0.274686	0.8	0.758	1
ETS2	0.0430928	-0.306933	0.596	0.645	1		S100A6	0.855853	0.796356	0.973	0.977	1		NCKAP1L	0.102078	0.374979	0.615	0.485	1
PDCD5	0.0442943	-0.27925	0.798	0.903	1									TIMM10B	0.102155	0.260312	0.338	0.273	1
KCNQ1OT1	0.0445438	-0.407713	0.394	0.581	1									JAML	0.102789	0.251244	0.308	0.197	1
IFITM3	0.0445652	0.273806	0.798	0.71	1									RYBP	0.106406	0.301945	0.431	0.455	1
TMEM59	0.0464073	0.267015	0.889	0.774	1									PBX1	0.107267	0.264146	0.369	0.288	1
POLR2L	0.0471375	-0.307202	0.848	0.952	1									SLC25A11	0.110399	0.264099	0.554	0.5	1
HCST	0.0471688	-0.297625	0.687	0.839	1									CCDC88A	0.113759	0.298681	0.646	0.682	1
TPP1	0.0478274	0.257855	0.505	0.419	1									TAOK1	0.116459	0.398995	0.446	0.333	1
TIMM8B	0.0484495	-0.31856	0.677	0.823	1									ANAPC5	0.116556	0.379329	0.738	0.636	1
DNAJA1	0.0486398	-0.252947	0.889	0.855	1									CD9	0.119643	0.250178	0.462	0.288	1
AJ009632.2	0.0490265	0.264533	0.657	0.677	1									FCER1A	0.120306	0.337918	0.169	0.061	1
HSPA8	0.0501074	-0.273425	0.889	0.968	1									DYNLL1	0.120507	0.30178	0.985	0.97	1
SNHG15	0.050633	-0.330644	0.717	0.855	1									SEC62	0.122387	0.351829	0.708	0.682	1
FLNA	0.0507439	-0.308493	0.485	0.629	1									RANBP9	0.123155	0.314324	0.169	0.182	1
ALDH1A1	0.0508958	0.303521	0.737	0.645	1									AC026369.3	0.124247	0.26844	0.308	0.227	1
EPS15	0.0524865	0.266007	0.424	0.29	1									PICALM	0.124906	0.780502	0.292	0.303	1
NDUFA7	0.0535648	0.271925	0.808	0.694	1									CPSF7	0.131932	0.268325	0.277	0.227	1
PARVG	0.0541421	-0.290137	0.535	0.629	1									CNOT4	0.135917	0.314315	0.431	0.439	1
SOCS2	0.054359	0.286298	0.737	0.581	1									CCDC32	0.13765	0.268072	0.385	0.333	1
CD99	0.0548417	0.263005	0.98	0.903	1									FLOT1	0.141871	0.257449	0.446	0.379	1
FAM207A	0.0550925	0.282917	0.596	0.435	1									IFI27L2	0.144886	0.257054	0.523	0.561	1
NCOA7	0.0553237	0.265465	0.737	0.613	1									LRBA	0.145765	0.295229	0.769	0.697	1
UBTF	0.0553276	-0.26302	0.566	0.661	1									NFIX	0.145904	0.277227	0.231	0.121	1
SUPT16H	0.056332	-0.283107	0.646	0.661	1									IQGAP1	0.147376	0.385025	0.338	0.379	1
TRAPPC2L	0.0563799	-0.253295	0.596	0.677	1									TNS1	0.150454	0.408516	0.169	0.091	1
COX16	0.0566586	-0.276444	0.727	0.839	1									STAG2	0.150553	0.445548	0.615	0.515	1
SELL	0.0574338	0.323854	0.859	0.742	1									FTH1	0.151137	0.583908	1	1	1
NME4	0.057557	-0.280939	0.808	0.919	1									NARS	0.159504	0.321571	0.462	0.379	1
HIST1H1C	0.0576907	0.426029	0.758	0.774	1									BTG2	0.159519	0.452261	0.538	0.515	1
ADGRG6	0.0579022	0.251913	0.424	0.29	1									HBD	0.160042	0.420959	0.231	0.227	1
NARF	0.0586154	0.257352	0.566	0.387	1									SELENOK	0.162407	0.254384	0.508	0.485	1
ARRDC3	0.058631	0.280453	0.404	0.258	1									TAX1BP1	0.165585	0.325174	0.646	0.515	1
FASN	0.0586854	-0.261341	0.162	0.29	1									CEP350	0.165837	0.357968	0.4	0.394	1
CCDC85B	0.0588049	-0.25419	0.919	0.919	1									PTGER4	0.165967	0.281439	0.415	0.333	1
COX6A1	0.0588202	0.250322	0.939	0.903	1									INTS11	0.166907	0.272504	0.415	0.318	1
LENG8	0.0614339	-0.309109	0.495	0.645	1									NCF4	0.169115	0.276726	0.662	0.697	1
LSM8	0.0631703	0.251156	0.747	0.694	1									PRMT2	0.171871	0.286521	0.615	0.561	1
LRRC75A	0.0633566	-0.301212	0.424	0.581	1									BTG1	0.172933	0.27026	0.846	0.879	1
GTF2I	0.0635281	-0.28261	0.818	0.855	1									TUT4	0.174885	0.267272	0.492	0.439	1
ACBD3	0.0651057	-0.255334	0.364	0.532	1									S100A6	0.178251	0.54995	0.969	0.985	1
MT-ATP8	0.0667395	0.264747	0.636	0.452	1									S100A11	0.181303	0.459762	0.662	0.697	1
SPTLC2	0.0669346	0.252761	0.646	0.468	1									ABCG1	0.181426	0.261973	0.2	0.106	1
PRDX1	0.0682007	-0.27213	0.99	0.984	1									WWP1	0.182886	0.256634	0.154	0.212	1
GADD45GIP1	0.068358	-0.285506	0.838	0.935	1									AL662844.4	0.185527	0.290878	0.369	0.227	1
MAF1	0.0691194	0.262578	0.677	0.548	1									SMARCC2	0.185533	0.27615	0.492	0.439	1
PFN1	0.0713302	-0.348126	0.99	0.984	1									VSIR	0.18643	0.286529	0.338	0.258	1
FLOT1	0.0720051	0.260092	0.505	0.339	1									NCOR1	0.186709	0.307154	0.585	0.545	1
ITGB1BP1	0.0724641	-0.260712	0.475	0.645	1									BAZ1B	0.187821	0.255243	0.462	0.394	1
TOMM40	0.0729356	-0.259071	0.455	0.613	1									RHOQ	0.188884	0.373883	0.292	0.242	1
RRBP1	0.0737693	-0.257008	0.414	0.532	1									OGT	0.189309	0.313899	0.508	0.455	1
ADGRE5	0.0746192	0.271829	0.313	0.161	1									SON	0.189847	0.312967	0.831	0.864	1
SEC61G	0.0772705	-0.305987	0.798	0.887	1									AHNAK	0.193197	0.329442	0.631	0.561	1
KCNAB2	0.0800472	-0.309383	0.465	0.629	1									RFXANK	0.196813	0.251123	0.523	0.439	1
MYO1G	0.0809052	-0.262508	0.556	0.694	1									MYL6	0.198112	0.2772	0.985	1	1
RBM8A	0.0835927	-0.284403	0.848	0.903	1									MTHFD1	0.20185	0.253204	0.277	0.242	1
MYC	0.0853843	-0.271125	0.343	0.468	1									RAB2A	0.204232	0.327886	0.708	0.652	1
NDUFAF8	0.0857666	-0.313147	0.788	0.887	1									PLCG2	0.207021	0.390313	0.738	0.712	1
C19orf48	0.0873772	-0.275888	0.747	0.79	1									RAB13	0.207367	0.271169	0.815	0.758	1
MEX3C	0.088203	-0.287253	0.182	0.274	1									SLC40A1	0.213612	0.426866	0.554	0.439	1
GPX4	0.0897409	-0.262795	0.949	0.968	1									TNFSF12	0.214014	0.272974	0.262	0.182	1
NCL	0.0903365	-0.284589	0.96	0.968	1									LYST	0.216726	0.443102	0.138	0.061	1
MRPL12	0.090671	-0.262503	0.707	0.758	1									ASAP1	0.226868	0.296866	0.138	0.091	1
IGFBP7	0.0948073	0.278575	0.838	0.742	1									NCOA7	0.227671	0.256118	0.662	0.591	1
MTREX	0.0953774	-0.252215	0.222	0.355	1									ZNF90	0.237964	0.542146	0.108	0.152	1
DHX9	0.0969816	-0.256882	0.444	0.597	1									ATP6V1A	0.238027	0.304788	0.338	0.273	1
SNHG1	0.0979165	-0.261981	0.495	0.629	1									CD63	0.251299	0.253052	0.938	0.939	1
CXCL3	0.0993211	-0.461849	0.333	0.5	1									CFP	0.263622	0.330894	0.185	0.182	1
AC239799.2	0.100499	-0.340439	0.172	0.242	1									UBE2L3	0.264085	0.311794	0.8	0.803	1
CAT	0.103765	0.253283	0.828	0.742	1									HMGB2	0.268503	0.91684	0.769	0.803	1
GATA2	0.104035	-0.386746	0.424	0.532	1									SQSTM1	0.269024	0.338958	0.738	0.667	1
HLA-DQB1	0.104317	0.274259	0.737	0.581	1									EML4	0.272549	0.27671	0.231	0.182	1
BRD8	0.10608	0.255079	0.364	0.242	1									BRD1	0.276154	0.338313	0.4	0.364	1
CUL1	0.108228	-0.250415	0.212	0.323	1									RAB5A	0.27659	0.369965	0.262	0.167	1
ADA	0.108871	0.280661	0.525	0.387	1									KLF7	0.282304	0.277226	0.185	0.121	1
GSTP1	0.109241	-0.269342	1	1	1									N4BP2L2	0.288249	0.275286	0.846	0.803	1
VMP1	0.111716	0.307958	0.747	0.597	1									HECTD1	0.289488	0.33808	0.462	0.439	1
HIST1H1E	0.116682	-0.287088	0.687	0.774	1									CEBPB	0.289495	0.369142	0.508	0.515	1
LGALS3	0.118094	-0.544854	0.101	0.065	1									SMUG1	0.294088	0.253035	0.154	0.106	1
PRDX5	0.11812	-0.632551	0.879	0.952	1									ITM2B	0.301569	0.335166	0.954	0.955	1
HOXA9	0.121392	0.281161	0.747	0.629	1									TLN1	0.302109	0.301269	0.785	0.727	1
TAPBP	0.126887	0.278069	0.727	0.581	1									SOD2	0.304641	0.329518	0.662	0.576	1
IER5	0.128266	-0.273567	0.253	0.387	1									TIMP2	0.311843	0.420706	0.4	0.364	1
ASXL2	0.129665	-0.258531	0.172	0.242	1									DLK1	0.313658	0.278308	0.215	0.136	1
TSTD1	0.130625	0.267046	0.899	0.855	1									CYFIP2	0.322335	0.284077	0.215	0.273	1
MRPS26	0.132062	-0.253782	0.687	0.742	1									AC011139.1	0.350358	0.533064	0.431	0.333	1
TOMM5	0.138186	-0.261486	0.768	0.855	1									BAG6	0.356525	0.255735	0.323	0.348	1
NEAT1	0.154367	0.382159	0.97	0.952	1									PCDH9	0.418583	0.32448	0.508	0.424	1
UBE2M	0.155053	-0.265774	0.646	0.742	1									JUN	0.424753	0.30441	0.954	0.939	1
GOLGB1	0.162114	0.255184	0.616	0.468	1									PDIA3	0.431813	0.256516	0.692	0.682	1
TECR	0.162948	-0.362062	0.697	0.694	1									ADCY3	0.460947	0.341325	0.169	0.106	1
SNHG3	0.16355	-0.261101	0.717	0.758	1									BLVRB	0.484243	0.367058	0.431	0.485	1
CCDC18-AS1	0.177966	0.288844	0.525	0.403	1									UBN2	0.502174	0.301578	0.231	0.212	1
TLN1	0.179366	-0.263153	0.788	0.742	1									DIAPH2	0.560647	0.274558	0.231	0.212	1
IGHM	0.184937	0.281954	0.424	0.452	1									MON2	0.611092	0.301453	0.215	0.182	1
SNRPF	0.197706	-0.274986	0.879	0.935	1									CRIP1	0.625882	0.554261	0.569	0.485	1
SOX4	0.198416	-0.403325	0.859	0.806	1									UBR5	0.626541	0.298657	0.338	0.379	1
AC004540.2	0.214137	0.310271	0.535	0.452	1									TMSB4X	0.648836	0.280167	1	1	1
CXCL2	0.241574	-0.269429	0.444	0.565	1									MALAT1	0.95003	0.319887	1	1	1
ACTB	0.243577	-0.366194	1	1	1									JUNB	0.505156	-0.258071	0.769	0.803	1
NAA38	0.247198	-0.254487	0.869	0.935	1									HOXA9	0.344372	-0.313642	0.615	0.727	1
CXCL8	0.300945	-0.41158	0.424	0.516	1									MYCN	0.315258	-0.29446	0.231	0.318	1
S100A6	0.313694	-0.92099	0.99	0.952	1									RAB37	0.301446	-0.2628	0.569	0.667	1
MYL6	0.324795	-0.251312	1	0.984	1									EPS8	0.264354	-0.266168	0.231	0.348	1
TSPYL2	0.330636	-0.278851	0.313	0.387	1									KCNQ1OT1	0.252402	-0.382572	0.415	0.485	1
TOP1	0.354342	-0.255792	0.687	0.742	1									HIST1H1D	0.21734	-0.304552	0.6	0.727	1
NFKBIZ	0.355388	0.264349	0.606	0.532	1									LMO2	0.188248	-0.252926	0.8	0.909	1
S100A10	0.402839	0.404341	0.798	0.742	1									SMS	0.175935	-0.250349	0.462	0.576	1
ZNF90	0.43095	-0.549785	0.121	0.161	1									MTRNR2L8	0.150989	-0.283074	0.215	0.333	1
ATP6V0A2	0.571353	-0.253467	0.394	0.452	1									TBCC	0.128916	-0.254761	0.262	0.394	1
NKG7	0.587064	0.252477	0.313	0.29	1									FBL	0.126604	-0.28906	0.677	0.803	1
AC011139.1	0.673015	-0.253139	0.242	0.306	1									MT-ND1	0.109196	-0.260306	0.985	1	1
CRIP1	0.799548	0.320178	0.465	0.516	1									ZNF24	0.107834	-0.253039	0.4	0.561	1
														CCT3	0.103877	-0.293164	0.8	0.894	1
														E2F3	0.102819	-0.250654	0.338	0.515	1
														PDCD5	0.100786	-0.263005	0.769	0.833	1
														CCND2	0.0984532	-0.297671	0.631	0.788	1
														CCT6A	0.093179	-0.277336	0.723	0.818	1
														FBXW9	0.0910646	-0.278438	0.415	0.606	1
														CXCL2	0.0843455	-0.476781	0.308	0.455	1
														TIAL1	0.0837916	-0.269553	0.492	0.652	1
														LRRFIP2	0.0809376	-0.274496	0.354	0.545	1
														HCST	0.0803	-0.256225	0.738	0.864	1
														TOPORS	0.0792666	-0.257602	0.385	0.576	1
														NUDT5	0.078945	-0.265813	0.431	0.621	1
														ATP2A3	0.068587	-0.270646	0.323	0.515	1
														AC091271.1	0.0669217	-0.270023	0.262	0.455	1
														EIF4A1	0.065843	-0.266907	0.969	0.985	1
														PA2G4	0.0637895	-0.295677	0.769	0.909	1
														GABPB1-AS1	0.0624586	-0.29794	0.723	0.879	1
														NASP	0.0607226	-0.256654	0.831	0.909	1
														GNAQ	0.0607212	-0.251864	0.415	0.621	1
														CSF3R	0.060486	-0.262801	0.262	0.455	1
														PABPC4	0.0589693	-0.27699	0.369	0.576	1
														PXMP2	0.0583243	-0.253944	0.354	0.561	1
														COA4	0.0566162	-0.275771	0.569	0.742	1
														MBD3	0.0543919	-0.262873	0.215	0.409	1
														C1QTNF4	0.0541648	-0.409942	0.354	0.545	1
														NCL	0.0527512	-0.255629	0.938	0.985	1
														KCNN4	0.0494673	-0.284183	0.246	0.424	1
														NFKBIA	0.0493445	-0.320479	0.538	0.727	1
														CDK4	0.0485208	-0.263264	0.523	0.727	1
														HNRNPA1	0.0483217	-0.30173	0.985	0.985	1
														WDR43	0.048033	-0.281183	0.323	0.53	1
														ANKZF1	0.0472803	-0.253454	0.108	0.242	1
														C19orf48	0.0455604	-0.255313	0.538	0.742	1
														RGS10	0.04434	-0.253661	0.723	0.879	1
														NDUFV2	0.0437253	-0.250194	0.831	0.955	1
														RSL24D1	0.0434043	-0.289418	0.754	0.909	1
														SRP72	0.0422542	-0.3314	0.646	0.818	1
														REXO2	0.0417465	-0.267264	0.615	0.803	1
														HNRNPA0	0.0412263	-0.271023	0.692	0.864	1
														IVNS1ABP	0.0397369	-0.270169	0.123	0.273	1
														DARS	0.0387458	-0.283647	0.508	0.712	1
														EAF2	0.0386298	-0.285796	0.554	0.758	1
														CXCL8	0.0351614	-0.367485	0.215	0.424	1
														TNFSF13B	0.0348891	-0.265681	0.323	0.545	1
														SRSF10	0.0337811	-0.311258	0.662	0.848	1
														LSP1	0.0331669	-0.332742	0.615	0.818	1
														HNRNPAB	0.0330744	-0.372213	0.646	0.818	1
														CDK6	0.0314141	-0.374873	0.831	0.939	1
														ILRUN	0.0304904	-0.251744	0.123	0.303	1
														HNRNPDL	0.0303766	-0.316695	0.892	0.939	1
														CCDC25	0.0286789	-0.277996	0.446	0.667	1
														LYRM2	0.027879	-0.279926	0.369	0.591	1
														MT-CO3	0.0260592	-0.337764	1	1	1
														SEC61B	0.0258404	-0.279655	0.815	0.939	1
														LDHB	0.02566	-0.266606	0.985	1	1
														MYB	0.0251464	-0.377732	0.6	0.742	1
														HSH2D	0.0245057	-0.255278	0.415	0.652	1
														YDJC	0.0215268	-0.297604	0.292	0.515	1
														SINHCAF	0.0202356	-0.277318	0.538	0.606	1
														SPINK2	0.0202355	-0.282315	0.954	1	1
														SCN1B	0.0195901	-0.273621	0.031	0.167	1
														HAUS1	0.0193467	-0.312245	0.446	0.636	1
														SMIM10	0.0179061	-0.283124	0.262	0.5	1
														PDZD8	0.0173463	-0.326335	0.2	0.424	1
														TBRG4	0.0168833	-0.260072	0.138	0.348	1
														EIF1B	0.0159788	-0.349554	0.585	0.788	1
														SNU13	0.0157997	-0.293125	0.846	0.924	1
														CHID1	0.0154939	-0.267972	0.231	0.47	1
														GNA12	0.0153905	-0.250108	0.231	0.47	1
														EIF3A	0.0149326	-0.273462	0.692	0.894	1
														PTGES2	0.014699	-0.272753	0.246	0.485	1
														SPOP	0.0146004	-0.261828	0.4	0.652	1
														SNHG1	0.0143464	-0.265303	0.338	0.591	1
														CNN2	0.0134991	-0.2582	0.338	0.591	1
														TGIF2	0.0133878	-0.274779	0.2	0.424	1
														CPXM1	0.0130478	-0.293547	0.2	0.424	1
														CCNL1	0.0128194	-0.35898	0.846	0.909	1
														TESC	0.01227	-0.261382	0.077	0.242	1
														IGLL1	0.0101959	-0.551089	0.292	0.53	1
														AC002454.1	0.0100924	-0.495546	0.308	0.545	1
														H2AFY	0.0097832	-0.350521	0.985	1	1
														PLAC8	0.00970343	-0.330596	0.769	0.939	1
														POLR2H	0.00896815	-0.370937	0.508	0.742	1
														SEH1L	0.00850245	-0.253075	0.123	0.348	1
														TUBB4B	0.00848078	-0.301153	0.554	0.803	1
														ATF4	0.00737682	-0.366562	0.646	0.848	1
														GNG10	0.00725255	-0.315153	0.477	0.742	1
														PMAIP1	0.00718763	-0.294067	0.2	0.455	1
														TFRC	0.0070788	-0.284911	0.092	0.273	1
														EMC4	0.00699124	-0.263436	0.277	0.545	1
														NOL7	0.00692533	-0.324895	0.708	0.909	1
														TNFAIP3	0.00690521	-0.266312	0.062	0.258	1
														TRAPPC2L	0.00674466	-0.394927	0.415	0.667	1
														BEX2	0.00623078	-0.285486	0.492	0.758	1
														GIHCG	0.00587859	-0.424976	0.677	0.879	1
														PUM1	0.00571712	-0.393236	0.338	0.591	1
														TCERG1	0.00526917	-0.347694	0.231	0.5	1
														GART	0.00523581	-0.296617	0.2	0.455	1
														PRDX1	0.00496949	-0.389065	1	0.985	1
														MRPL1	0.0045849	-0.311453	0.308	0.591	1
														GATAD1	0.00457591	-0.294849	0.308	0.591	1
														MRPS7	0.00448515	-0.342974	0.415	0.697	1
														FAM111A	0.00405571	-0.372348	0.231	0.485	1
														TMEM134	0.00403167	-0.257637	0.277	0.561	1
														MRPL3	0.00393028	-0.348475	0.462	0.727	1
														SCARB1	0.00378648	-0.260272	0.062	0.258	1
														C12orf75	0.00376319	-0.294847	0.154	0.409	1
														MRPS12	0.0028091	-0.335498	0.554	0.818	1
														TRA2A	0.00269327	-0.33985	0.354	0.652	1
														CCDC85B	0.00261905	-0.343356	0.708	0.924	1
														RHBDD3	0.0025541	-0.255883	0.092	0.333	1
														PFDN2	0.00245426	-0.316251	0.6	0.864	1
														NIT2	0.00228403	-0.341948	0.292	0.591	1
														GCSH	0.00172105	-0.410569	0.385	0.652	1
														ETS2	0.00118855	-0.309326	0.385	0.697	1
														MACROD1	0.00116798	-0.265236	0.092	0.348	1
														MATK	0.00116713	-0.336923	0.338	0.652	1
														FUS	0.00112663	-0.595187	0.769	0.879	1
														CLPTM1L	0.00104373	-0.272144	0.138	0.424	1
														CBFA2T3	0.00102739	-0.333288	0.262	0.576	1
														SMIM24	0.00101102	-0.485169	0.615	0.864	1
														UTP23	0.000999115	-0.304279	0.246	0.561	1
														RSL1D1	0.000958604	-0.343847	0.785	0.97	1
														MRPL36	0.00065213	-0.329577	0.4	0.727	1
														TMEM165	0.000601683	-0.370018	0.431	0.758	1
														RBM3	0.000586904	-0.504998	0.846	0.939	1
														PCLAF	0.000565516	-0.316079	0.354	0.682	1
														MRPS26	0.000546711	-0.344169	0.446	0.773	1
														RETREG2	0.000305052	-0.363773	0.185	0.515	1
														IER2	0.00019643	-0.358173	0.738	0.97	1
														FABP5	0.000152032	-0.632076	0.6	0.833	1
														PDE7A	0.000123585	-0.436807	0.169	0.5	1
														CELF2	9.4873e-05	-0.302827	0.677	0.955	1
														BRIX1	3.47975e-05	-0.366239	0.277	0.667	1
														DDIT4	2.76436e-05	-0.683664	0.246	0.606	1

### Sheet: Supplementary Table 2
Supplementary Table 3 | Complete list of upregulated and downregulated hallmark gene sets in human CD34+ cells analyzed by CITE sequencing
Associated with Figure 4d, f
G-CSF treated cells vs. untreated cells in the RNP group	Cluster 0 (CMP)		Cluster 1 (CLP)		Cluster 2 (LMPP)		Cluster 3 (GMP)		Cluster 4 (MLP)		Cluster 5 (MEP)		Cluster 6 (HSC)
NAME	NES	FDR q-val	NES	FDR q-val	NES	FDR q-val	NES	FDR q-val	NES	FDR q-val	NES	FDR q-val	NES	FDR q-val
HALLMARK_ADIPOGENESIS	NA	NA	NA	NA	NA	NA	NA	NA	NA	NA	NA	NA	-1.18516	0.573508
HALLMARK_ALLOGRAFT_REJECTION	NA	NA	NA	NA	NA	NA	1.22872	0.345912	NA	NA	1.41428	0.292983	1.59562	0.117982
HALLMARK_ANDROGEN_RESPONSE	NA	NA	NA	NA	NA	NA	NA	NA	NA	NA	0.686543	0.858134	NA	NA
HALLMARK_APOPTOSIS	NA	NA	NA	NA	1.18259	0.405849	-0.662096	0.919147	NA	NA	1.67703	0.101174	1.39907	0.245807
HALLMARK_CHOLESTEROL_HOMEOSTASIS	NA	NA	NA	NA	NA	NA	NA	NA	NA	NA	NA	NA	-0.299757	0.808348
HALLMARK_E2F_TARGETS	NA	NA	NA	NA	NA	NA	-1.50187	0.400321	NA	NA	-1.26988	0.390828	-2.19103	0.00743961
HALLMARK_EPITHELIAL_MESENCHYMAL_TRANSITION	NA	NA	NA	NA	NA	NA	0.840043	0.695353	NA	NA	1.20416	0.435349	NA	NA
HALLMARK_ESTROGEN_RESPONSE_EARLY	NA	NA	NA	NA	NA	NA	NA	NA	NA	NA	-0.950828	0.553122	NA	NA
HALLMARK_ESTROGEN_RESPONSE_LATE	NA	NA	NA	NA	NA	NA	NA	NA	NA	NA	-1.12454	0.407178	NA	NA
HALLMARK_FATTY_ACID_METABOLISM	0.782535	0.752477	NA	NA	NA	NA	NA	NA	NA	NA	-1.56259	0.136169	NA	NA
HALLMARK_G2M_CHECKPOINT	-0.753229	0.789334	NA	NA	NA	NA	-1.23886	0.548882	NA	NA	-1.31157	0.3884	-1.90163	0.0229657
HALLMARK_GLYCOLYSIS	NA	NA	NA	NA	NA	NA	NA	NA	NA	NA	-1.18743	0.406573	NA	NA
HALLMARK_HEME_METABOLISM	NA	NA	NA	NA	NA	NA	NA	NA	NA	NA	-1.21619	0.412352	NA	NA
HALLMARK_HYPOXIA	-0.969195	0.760395	NA	NA	NA	NA	-1.0081	0.619695	NA	NA	-0.809223	0.698029	NA	NA
HALLMARK_IL2_STAT5_SIGNALING	NA	NA	NA	NA	1.26215	0.369499	1.22846	0.259893	1.48728	0.0587574	0.788689	0.798502	1.20701	0.439679
HALLMARK_INFLAMMATORY_RESPONSE	NA	NA	NA	NA	0.992177	0.5985	-0.802535	0.880661	1.00603	0.461241	1.14058	0.401456	0.96084	0.695173
HALLMARK_INTERFERON_ALPHA_RESPONSE	NA	NA	NA	NA	1.53142	0.0857	1.67945	0.030888	1.53879	0.057971	NA	NA	1.87	0.0358512
HALLMARK_INTERFERON_GAMMA_RESPONSE	2.25963	0.000542299	NA	NA	1.77475	0.0037	1.53039	0.0655474	1.76405	0.00842602	1.91679	0.0613014	2.0963	0.00476667
HALLMARK_KRAS_SIGNALING_UP	NA	NA	NA	NA	NA	NA	NA	NA	NA	NA	1.75017	0.0936646	NA	NA
HALLMARK_MITOTIC_SPINDLE	NA	NA	NA	NA	NA	NA	NA	NA	NA	NA	1.3355	0.329571	-0.777176	0.951647
HALLMARK_MTORC1_SIGNALING	-1.05689	0.773195	NA	NA	NA	NA	NA	NA	NA	NA	-1.93489	0.0157174	0.675889	0.855956
HALLMARK_MYC_TARGETS_V1	-2.20391	0.00075	NA	NA	NA	NA	NA	NA	NA	NA	-2.68216	0	-2.08508	0.00810573
HALLMARK_MYC_TARGETS_V2	NA	NA	NA	NA	NA	NA	NA	NA	NA	NA	-1.70833	0.0569572	NA	NA
HALLMARK_OXIDATIVE_PHOSPHORYLATION	-1.40034	0.304739	NA	NA	NA	NA	NA	NA	NA	NA	-1.80452	0.0373835	-1.02668	0.619827
HALLMARK_P53_PATHWAY	NA	NA	NA	NA	NA	NA	NA	NA	NA	NA	1.00205	0.53834	1.85364	0.026415
HALLMARK_PEROXISOME	NA	NA	NA	NA	NA	NA	NA	NA	NA	NA	NA	NA	0.918493	0.682756
HALLMARK_REACTIVE_OXYGEN_SPECIES_PATHWAY	NA	NA	NA	NA	NA	NA	NA	NA	NA	NA	NA	NA	0.776067	0.816281
HALLMARK_TNFA_SIGNALING_VIA_NFKB	NA	NA	NA	NA	0.751442	0.786216	-1.22703	0.379748	NA	NA	1.17318	0.415062	0.961551	0.792718
HALLMARK_UNFOLDED_PROTEIN_RESPONSE	-0.864599	0.776186	NA	NA	NA	NA	NA	NA	NA	NA	NA	NA	-1.17569	0.472403
HALLMARK_UV_RESPONSE_UP	NA	NA	NA	NA	NA	NA	NA	NA	NA	NA	-1.02461	0.495684	NA	NA

### Sheet: SupplementaryTable 3
Supplementary Table 1 | Key Resources Table
REAGENT or RESOURCE	SOURCE	IDENTIFIER
Antibodies
Human BD Fc Block	BD Biosciences	Cat # 564219
BV421 Mouse Anti-Human CD114	BD Biosciences	Cat # 743518, clone: LMM741
BV421 Mouse IgG1, k Isotype Control	BD Biosciences	Cat # 562438
PE Mouse Anti-Human CD45	BD Biosciences	Cat # 555483, clone: HI30
APC-Cy7 Mouse Anti-Human CD3	BD Biosciences	Cat # 557757, clone: SP34-2
PE-Cy7 Mouse Anti-Human CD20	BD Biosciences	Cat # 560735, clone: 2H7
APC Mouse Anti-Human CD13	BD Biosciences	Cat # 557454, clone: WM15
FITC Mouse Anti-Human CD34	BD Biosciences	Cat # 555821, clone: 581
APC Mouse Anti-Human CD38	BD Biosciences	Cat # 340439, clone: HB-7
AlexaFlour700 Mouse Anti-Human CD34	BD Biosciences	Cat # 561440, clone: 581
Rabbit Anti-53BP1 antibody	Bethyl Laboratories	Cat # A700-011, clone: BL-250-1H11
Mouse Anti-phospho-histone H2A.X (Ser139) antibody	Millipore	Cat # 05-636, clone: JBW301
Alexa488 Goat Anti-Rabbit IgG antibody	Sigma,	Cat # SAB4600045
Alexa647 Goat Anti-Mouse IgG antibody	Invitrogen	Cat # A21235
FITC Anti-BrdU (from FITC BrdU Flow Kit)	BD Biosciences	Cat # 559619
7-Aminoactinomycin D (from FITC BrdU Flow Kit)	BD Biosciences	Cat # 559619
eFluor450 Annexin V (from Annexin V Apoptosis Detection Kits)	Invitrogen	Cat # 88-8006-72
7-Aminoactinomycin D (from Annexin V Apoptosis Detection Kits)	Invitrogen	Cat # 88-8006-72
ProLong™ Gold Antifade Mountant with DAPI	Invitrogen	Cat # P36941
TotalSeq™-B0410 anti-human CD38 (HB-7) Antibody	BioLegend	Cat # 356639, clone: HB-7
TotalSeq™-B0060 anti-human CD90 (Thy1) Antibody	BioLegend	Cat # 328147, clone: 5E10
TotalSeq™-B0063 anti-human CD45RA Antibody	BioLegend	Cat # 304161, clone: HI100
TotalSeq™-B0070 anti-human/mouse CD49f Antibody	BioLegend	Cat # 313639, clone: GoH3
TotalSeq™-B0251 anti-human Hashtag 1 Antibody	BioLegend	Cat # 394631, clone: LNH-94; 2M2
TotalSeq™-B0252 anti-human Hashtag 2 Antibody	BioLegend	Cat # 394633, clone: LNH-94; 2M2
TotalSeq™-B0253 anti-human Hashtag 3 Antibody	BioLegend	Cat # 394635, clone: LNH-94; 2M2
TotalSeq™-B0254 anti-human Hashtag 4 Antibody	BioLegend	Cat # 394637, clone: LNH-94; 2M2
TotalSeq™-B0255 anti-human Hashtag 5 Antibody	BioLegend	Cat # 394639, clone: LNH-94; 2M2
TotalSeq™-B0256 anti-human Hashtag 6 Antibody	BioLegend	Cat # 394641, clone: LNH-94; 2M2
Human TruStain FcX (Fc Receptor Blocking Solution)	BioLegend	Cat # 422301
Biological samples
Mobilized peripheral blood human CD34+ cells	In house	N/A
Chemicals, peptides, and recombinant proteins
StemSpan™ SFEM II	StemCell Technologies	Cat # 09655
Recombinant Human SCF (Stem Cell Factor)	Peprotech	Cat # 300-07
Recombinant human TPO (Thrombopoietin)	Peprotech	Cat # 300-18
Recombinant human Flt3-Ligand	Peprotech	Cat # 300-19
CD45 MicroBeads, human	Miltenyi Biotec	Cat # 130-045-801
CD34 MicroBeads, human	Miltenyi Biotec	Cat # 130-046-702
Penicillin-Streptomycin (10,000 U/mL)	Thermo Fisher Scientific	Cat # 15140122
Poly-D-lysine	Sigma	Cat # P6407
Paraformaldehyde solution 4% in PBS	Santa Cruz Biotechnology	Cat # 30525-89-4
GSE56 (GIS19 mRNA)	NIH	Cat # NGRNA0210, lot: 200114
AAVS1 gRNA	Smith et al. Genes 2020	N/A
spCas9 protein	PNA Bio	Cat # CP014-500
MaxCyte buffer	MaxCyte	Cat # B201-100
CryoStor® CS5	StemCell Technologies	Cat # 07933
Busulfex® Busulfan	Otsuka America Pharmaceutical	Cat # 591480007091
BrdU (10 mg/mL) (from FITC BrdU Flow Kit)	BD Biosciences	Cat # 559619
Critical commercial assays
Dneasy Blood & Tissue DNA Isolation Kit	QIAGENT	Cat # 69506
NucleoSpin® Tissue XS	Takara	Cat # 740901
RANGER PCR Mix	Biolin	Cat # BIO-25052
PlatinumTM SuperFiTM PCR Master Mix	Thermo Fisher Scientific	Cat # 12358010
PCR AAVS-1 forward primer: 5’-CTTGCTTTCTTTGCCTGGAC-3’	Integrated DNA Technologies	N/A
PCR AAVS-1 reverse primer: 5’-ACACCTAGGACGCACCATTC-3’	Integrated DNA Technologies	N/A
PCR "Kleen" spin columns	BioRad	Cat # 732-6300
NucleoSpin® Gel and PCR Clean-up	Takara	Cat # 740609
T7 Endonuclease I	New England Biolabs	Cat # M0302
Novex™ TBE Gels, 4-20%, 12 well	Thermo Fisher Scientific	Cat # EC62252BOX
Novex™ TBE Gels, 4-20%, 15 well	Thermo Fisher Scientific	Cat # EC62255BOX
SYBR™ Green I Nucleic Acid Gel Stain	Thermo Fisher Scientific	Cat # S7563
Protamine sulfate	Sigma
RNeasy Plus Mini Kit	QIAGEN	Cat # 74134
TaqMan™ RNA-to_Ct 1-Step kit	Thermo Fisher Scientific	Cat # 4392938
TaqManTM probe: ACTB-VIC (Hs01060665_g1)	Thermo Fisher Scientific	Cat # 4331182
TaqManTM probe: CDKN1A-FAM (Hs00355782_m1)	Thermo Fisher Scientific	Cat # 4331182
Chromium Next GEM Chip G Single Cell Kit, 16 rxns	10X genomics	Cat # 1000127
Dual Index Kit TT Set A 96 rxns	10X genomics	Cat # 1000215
Chromium Next GEM Single Cell 3' Kit v3.1, 4 rxns	10X genomics	Cat # 1000269
3’ Feature Barcode Kit, 16 rxns	10X genomics	Cat # 1000276
BD Cytofix/Cytoperm™ Buffer (from FITC BrdU Flow Kit)	BD Biosciences	Cat # 559619
BD Perm/Wash™ Buffer (10X) (from FITC BrdU Flow Kit)	BD Biosciences	Cat # 559619
BD Cytoperm™ Permeabilization Buffer Plus (from FITC BrdU Flow Kit)	BD Biosciences	Cat # 559619
DNase (from FITC BrdU Flow Kit)	BD Biosciences	Cat # 559620
Experimental Models: Organisms/Strains
NOD.Cg-KitW-41J Tyr + Prkdcscid Il2rgtm1Wjl/ThomJ	The Jackson Laboratory	Cat # 026622
NOD.Cg-Prkdcscid Il2rgtm1Wjl/SzJ	The Jackson Laboratory	Cat # 005557
Software and Algorithms
GraphPad Prism v.9.5.1	GraphPad Software	https://graphpad.com
Bio-Rad CFX Maestro	BioRad	Cat # 12013758
R v4.0.3	The R Foundation	https://r-project.org
ImageJ	NIH	https://imagej.nih.gov/ij/
GSEA v4.2.3	GSEA Broad Institute	https://gsea-msigdb.org/gsea/index.jsp
Leica LAS X Software v3.5.7	Leica Microsystems	https://leica-microsystems.com/products/microscope-software
Aivia Software v12.0.0	Leica Microsystems	https://aivia-software.com
Cellranger v6.1.2	10 X genomics	https://support.10xgenomics.com/single-cell-expression/software
